# Functional Genomic Profiling of Schizophrenia-Associated Genes Reveals Key Microglial Regulators

**DOI:** 10.1101/2025.11.14.688490

**Authors:** Joy E. Horng, Liam T. McCrea, Rebecca E. Batorsky, Joshua J. Bowen, Camilla Boschian, Yoonjae Song, Roy H. Perlis, Steven D. Sheridan

## Abstract

Microglia are increasingly recognized as key regulators of neural circuit development and putative contributors to the pathophysiology of neuropsychiatric disorders such as schizophrenia (SCZ). However, the functional impact of SCZ-associated genes in microglia remains largely unexplored. Here, we performed an arrayed CRISPR targeting screen of 30 schizophrenia-associated genes predicted to be differentially expressed in human microglia-like cells. Target genes were prioritized based on post-mortem transcriptomic relevance and predicted ontology-based roles in phagocytosis pathways. We quantified phagocytic activity and morphological changes following gene targeting using high-content confocal imaging. Key targets, including *CYFIP1, MSR1, TREM2, SYK, ITGB2*, *ITGAM* and *IRF8*, modulated phagocytosis and altered morphological properties consistent with activation states, validating their functional roles in microglia. To elucidate transcriptional impact, we further applied a multiplexed RNA sequencing platform across gene targets. These analyses revealed gene-specific transcriptional signatures, implicating divergent pathways related to phagocytic, activation, cytoskeletal, and lysosomal function. Together, these findings demonstrate the utility of CRISPR-based functional genomics in characterizing microglia function and identifying new target genes and mechanisms that may underlie their contributions to schizophrenia pathophysiology.
