## Supplemental Table 1 for "Functional Genomic Profiling of Schizophrenia-Associated Genes Reveals Key Microglial Regulators"

### Sheet: Sheet1
SCZ Microglial Genes from Gosselin et al. Science 356 (2017)	Gandal et al. Science 362 (2018) Postmortem SCZ microglia DEG cited in Ormel et al. Brain, Behavior, and Immunity 90 (2020)	Broad GSEA phagosome (all 374)	Gosselin DAVID KEGG phagosome cluster	Gandal via Ormel SZ MG DAVID KEGG Phagosome cluster	Final list of common genes present in two phagosome lists
ABCA1	ACY3	CD300A	ITGB2	CLEC7A	AIF1
ABCC4	ADAM28	FCGR1A	TLR2	FCGR3B	ARHGAP25
ADORA3	ADAP2	FCGR2A	FCAR	C3	BIN2
ALOX5	AIF1	IRF8	C3	HLA-DMB	C3
ALOX5AP	AOAH	DOCK2	MSR1	TLR6	CD14
APBB1IP	APBB1IP	CLEC7A	FCGR3A	ITGAM	CD300A
APOC2	ARHGAP25	FCGR3A	FCGR2A	OLR1	CLEC7A
ARHGAP27	B3GNT5	ITGB2	HLA-DMB	TLR2	CTSS
ARHGAP9	BIN2	PTPRC	CD14		CYFIP1
ATP11C	BLNK	VAV1	FCGR1A		DOCK2
C1QA	C3	PLD4	CTSS		FCAR
C1QB	C3AR1	TREM2			FCGR1A	Replaced with VRK2
C1QC	CAPG	ITGAM			FCGR2A
C3	CD33	NCKAP1L			FCGR3A
C3AR1	CD69	SLC11A1			FCGR3B
CARD6	CD84	C3			HLA-DMB
CASP8	CD86	AIF1			IRF8
CCR1	CLEC17A	MSR1			ITGAM
CD14	CLEC7A	SYK			ITGB2
CD300A	CMKLR1	TLR2			MSR1
CD4	CSF1R	CD14			NCKAP1L
CEBPA	CSF2RA	CYFIP1			OLR1
CMTM6	CX3CR1	ARHGAP25			PLD4
CSF1R	CYBB	BIN2			PTPRC
CSF3R	CYTH4	ACTB			SLC11A1
CTSC	CYTL1	ACTG1			SYK
CTSS	DHRS9	ACTR2			TLR2
CYFIP1	DOCK2	APPL2			TLR6
DOCK8	DOCK8	FCN3			TREM2
DOK3	FCGR3B	ADIPOQ			VAV1
ELF1	FGL2	ANXA1
FAM129A	FPR1	ARPC4
FCAR	GAL3ST4	ATG5
FCGR1A	GIMAP2	AXL
FCGR2A	GIMAP4	CD247
FCGR3A	GPR183	CYBA
FPR1	GPR34	ARPC3
FYB	HAMP	C4A
GPRIN3	HAVCR2	ABCA7
HCLS1	HHEX	ABI1
HELB	HLA-DMB	ACTR3
HHEX	IGSF6	ADGRB1
HK2	IKZF1	ADORA1
HLA-DMB	IL18	ADORA2A
HSPA1B	INPP5D	AHSG
IER5	IRF8	ALOX15
IFI16	ITGAM	ANO6
IGSF6	ITGAX	ATG3
IL13RA1	KCNQ1	BECN1
IL17RA	LILRB4	C1orf43
IL6R	LPAR5	C4BPB
INPP5D	LPAR6	CAMK1D
IRF8	LPXN	CD47
ITGB2	LST1	COLEC12
KBTBD8	LY75	CRK
KCTD12	LY86	ELMO1
LAIR1	LYL1	ELMO2
LAPTM5	MPEG1	APPL1
LAT2	NCKAP1L	FYN
LCP2	OLFML3	IGHA1
LILRB1	OLR1	ICAM3
LPAR5	P2RY12	AZU1
LPCAT2	P2RY13	ABL1
LY86	PIK3R5	ANXA11
MAP3K8	PLCB2	ANXA3
MS4A6A	PLD4	APOA1
MS4A7	PTAFR	APOA2
MSR1	RASAL3	ARHGAP12
MYO1F	RGS10	ARPC1A
PAG1	SAMSN1	ARPC1B
PARVG	SASH3	ARPC2
PLAC8	SELPLG	ARPC5
PLXDC2	SERPINA1	BAIAP2
PPP1R3B	SIGLEC11	BRK1
PTAFR	SLC11A1	C2
PTPRC	SLC37A2	C4B
PYGL	SLC7A7	C4BPA
REL	ST6GAL1	CALR
RHBDF2	SUCNR1	CCL2
RNASET2	SUSD3	CD300LF
RNF213	SYK	CD302
RUNX2	TBXAS1	CD36
SAMSN1	TLR10	CD3G
SASH3	TLR2	CD93
SCIN	TLR6	CDC42
SERPINB9	TLR7	CDC42SE1
SH2B3	TMEM106A	CDC42SE2
SH3TC1	TMEM119	CEACAM4
SLC16A3	TNFAIP8L2	CEBPE
SLC2A5	TNFRSF13C	CLCN3
SOAT1	TRAF3IP3	CLN3
SOCS6	TREM2	CORO1A
SP110	WDFY4	CORO1C
SPATA13		CRP
SPP1		CSK
STAMBPL1		CYFIP2
SYK		DNM2
TEP1		DOCK1
TGFBR1		DYSF
TLR1		EIF2AK1
TLR2		ELANE
TLR5		ELMO3
TMEM106A		F2RL1
TMEM119		FCER1G
VAV1		FCGR2B
VSIG4		FCN1
WNT2B		FCN2
WNT5A		FER1L5
ZFHX3		FGR
ZNF217		FPR2
ZNRF2		GAS6
		GATA2
		GRB2
		GSN
		GULP1
		HAVCR1
		HCK
		HMGB1
		HSP90AA1
		HSP90AB1
		ICAM5
		IFNG
		IGHA2
		IGHD
		IGHE
		IGHG1
		IGHG2
		IGHG3
		IGHG4
		IGHM
		IGHV1-18
		IGHV1-24
		IGHV1-3
		IGHV1-45
		IGHV1-58
		IGHV1-69
		IGHV1-69-2
		IGHV1-69D
		IGHV1OR15-1
		IGHV2-26
		IGHV2-5
		IGHV2-70
		IGHV2-70D
		IGHV3-11
		IGHV3-13
		IGHV3-15
		IGHV3-16
		IGHV3-20
		IGHV3-21
		IGHV3-23
		IGHV3-30
		IGHV3-33
		IGHV3-35
		IGHV3-38
		IGHV3-43
		IGHV3-48
		IGHV3-49
		IGHV3-53
		IGHV3-64
		IGHV3-64D
		IGHV3-66
		IGHV3-7
		IGHV3-72
		IGHV3-73
		IGHV3-74
		IGHV4-28
		IGHV4-31
		IGHV4-34
		IGHV4-39
		IGHV4-4
		IGHV4-59
		IGHV4-61
		IGHV5-10-1
		IGHV5-51
		IGHV6-1
		IGHV7-4-1
		IGHV7-81
		IGKC
		IGKV1-12
		IGKV1-16
		IGKV1-17
		IGKV1-39
		IGKV1-5
		IGKV1D-12
		IGKV1D-33
		IGKV1D-39
		IGKV2-28
		IGKV2-29
		IGKV2-30
		IGKV2-40
		IGKV2D-28
		IGKV2D-30
		IGKV3-15
		IGKV3-20
		IGKV3D-11
		IGKV3D-20
		IGKV4-1
		IGKV5-2
		IGLC1
		IGLC2
		IGLC3
		IGLC6
		IGLC7
		IGLL1
		IGLL5
		IGLV1-40
		IGLV1-44
		IGLV1-47
		IGLV1-51
		IGLV2-11
		IGLV2-14
		IGLV2-23
		IGLV2-8
		IGLV3-1
		IGLV3-19
		IGLV3-21
		IGLV3-25
		IGLV3-27
		IGLV6-57
		IGLV7-43
		IL15
		IL15RA
		IL1B
		IL2RB
		IL2RG
		ITGA2
		ITGAL
		ITGAV
		ITGB1
		ITGB3
		JMJD6
		KIAA1109
		LBP
		LDLR
		LEP
		LEPR
		LIMK1
		LMAN2
		LRP1
		LYAR
		LYN
		LYST
		MAPK1
		MAPK3
		MARCO
		MBL2
		MEGF10
		MERTK
		MESD
		MET
		MFGE8
		MIR17
		MIR181B1
		MIR183
		MIR20A
		MST1R
		MYD88
		MYH2
		MYH9
		MYO10
		MYO18A
		MYO1C
		MYO1G
		MYO7A
		NCF2
		NCF4
		NCK1
		NCKAP1
		NCKIPSD
		NOD2
		NR1H3
		P2RY6
		PAK1
		PEAR1
		PECAM1
		PIK3CA
		PIK3CB
		PIK3R1
		PIK3R2
		PIKFYVE
		PIP4P2
		PIP5K1A
		PIP5K1C
		PLA2G5
		PLA2G6
		PLCG1
		PLCG2
		PLD2
		PLPP4
		PLSCR1
		PPARG
		PRKCD
		PRKCE
		PRKCG
		PRTN3
		PTEN
		PTK2
		PTPRJ
		PTX3
		PYCARD
		RAB11FIP2
		RAB14
		RAB20
		RAB27A
		RAB31
		RAB34
		RAB39A
		RAB5A
		RAB7A
		RAB7B
		RAC1
		RAC2
		RACK1
		RAP1A
		RAPGEF1
		RARA
		RHOBTB1
		RHOBTB2
		RHOG
		RHOH
		RUBCN
		SCARB1
		SFTPA1
		SFTPD
		SH3BP1
		SIRPA
		SIRPB1
		SIRPG
		SLAMF1
		SNX3
		SOD1
		SPACA3
		SPG11
		SPHK1
		SRC
		SRPX
		STAP1
		SYT11
		SYT7
		TAFA4
		TGM2
		THBS1
		TICAM2
		TLR4
		TM9SF4
		TMEM175
		TNF
		TRBC1
		TRBC2
		TRDC
		TREX1
		TUB
		TULP1
		TUSC2
		TXNDC5
		TYRO3
		TYROBP
		UNC13D
		VAMP7
		VAV2
		VAV3
		WAS
		WASF2
		WASL
		WIPF1
		WIPF2
		WIPF3
		XKR4
		XKR5
		XKR6
		XKR7
		XKR8
		XKR9
		YES1
