## Supplemental Table 2 for "Functional Genomic Profiling of Schizophrenia-Associated Genes Reveals Key Microglial Regulators"

### Sheet: 30 genes Joy_Synthego sequences
gRNAs used for Primary Screen / DRUG-seq
Gene Name	gene id	guide_#1	guide_#2	guide_#3
AIF1	ENSG00000204472	GAGGCUGGAUGAGAUCAACA	GGAUCGUCUAGGAAUUGCUA	ACCUUUGAAGCCUUCCAGUU
ARHGAP25	ENSG00000163219	CUGCUGCCAGUUCUUCACGA	UGUGAUGACUGGCGAGCAGA	GAUGGGCCUCUCCAGCGGGU
BIN2	ENSG00000110934	AGGCCCCCGAGGAGGAAGUG	CCCGGCCACCUACCUUCUCC	AUGGCAGAGGGCAAGGCAGG
C3	ENSG00000125730	CGAGGAGACCAUGGUGCUGG	UGAAGGUGACGUUGCCCAUG	GUUUUUUGCCUGGGAAGUCG
CD14	ENSG00000170458	CCUCUACUGCAGACACACAC	CGGAGAAGUUGCAGACGCAG	GUCGCAGAGACGUGCACCAG
CD300A	ENSG00000167851	GACACCUGCAAGUAUCACUG	GGUGGCACCCACUGCAAACA	AGGGCCCCCUCCAUGUCUCA
CLEC7A	ENSG00000172243	AUUACAGCAAUGAGGCGCCA	CAAGCCCUUAAAAGAGUGCC	AAUACUCACCCAUGGUACCC
CTSS	ENSG00000163131	UGGCAAACAAUACAAGGAAA	GUUGCAUAAAGAUCCUACCC	CUUACACAGAAUGAAACGGC
CYFIP1	ENSG00000273749	CUCACCUCUUGUACGCUGAG	CAUCAACAUGUUCGCUGUGC	CACGAAGUCCUUCCUCCUCU
DOCK2	ENSG00000134516	UGACAGGAAGCAGAAUGUCC	UGACAUGCAACACCAGGUCC	AGUCCUUAGCUACCAGGAUG
FCAR	ENSG00000186431	UUGGCAGAUAUGAAAGGCAU	CUUCACGAAUGGCCUGGCAC	UCUGCCUAUCUCUCGGUACG
FCGR2A	ENSG00000143226	AUUGACAGUUUUGCUGCUGC	UUUCAGACACUCCUACUGCC	GCACAGUGCUGGGAUGACUA
FCGR3A	ENSG00000203747	UCGAGCACCCUGUACCAUUG
FCGR3B	ENSG00000162747	UCAAGCACGCUGUACCAUUG
HLA-DMB	ENSG00000242574	CUAUCACGUGGAGGAAGAAC	CGUGUUAAAAGGAGUGGUUU	UGGUAUGUCCAGUCUCCAUU
IRF8	ENSG00000140968	AGGAUGUGUGACCGGAAUGG	AUUGACAGUAGCAUGUAUCC	CGGAUCCCUUGGAAACACGC
ITGAM	ENSG00000169896	UCCUGUUUGGAUCCAACCUA	CCAAAGGCAACCCACCUCGG	CUGGUGCACGGUGGGACCAC
ITGB2	ENSG00000160255	GUAAAGCGUCACUUUUUGUG	CUGGGUUUCAGCGAGGCUUG	CCCCCUCCCCAGAACUUCAC
MSR1	ENSG00000038945	CAGUUGUCAUGCUGAAAUUU	GAGAUUUCAAGAAGUCUUUA	UGAUAUAACUCAAAGUCUCA
NCKAP1L	ENSG00000123338	AUCUCAACUUUGAUUUCACU	UUCUGUCACGGAUUGAAGAU	AUGCCCAUGCAGCAUCUCAU
NTC1	Non-targeting Control	GCACUACCAGAGCUAACUCA
OLR1	ENSG00000173391	UCUCAUUCAGCUUCCGAGCA	AAGCUUCUUCUGCUUGUUGC	GUGUUAGGAGGUCAGACACC
PLD4	ENSG00000166428	GUUGCAGGUCCUGGGAGCGC	GAGGACGGGGCACUUGCCAC	AGCAUGGCUCCAGCCCAGCU
PTPRC	ENSG00000081237	GGUAAGGGGUCACUUGAAAG	GAAGUCAUUUUCUCUUUCAA	CCAAAGAGUCCGGGGAUACU
SLC11A1	ENSG00000018280	CAGCGACUGGCUGCACGUCU	CUGCCAUCUCUACUACCCUA	UGCCUCCUCACAGCUUCUCU
SYK	ENSG00000165025	GGUGAUGUUGCCGAAAAAGA	CGCCAGAGCCGCAACUACCU	GCUCCCGCUCGAUGGUGUAG
TLR2	ENSG00000137462	ACAAGACAGAGAAGCCUGAU	ACAGCUUCUGUGAGCCCUGA	GGAGGUUCACACACCUCUGU
TLR6	ENSG00000174130	UCCGUCGGAGAACUGGAUUC	AACAAUAGGUUCUUUGUCUU	AGACUUUGGUUUUCAGCGGU
TREM2	ENSG00000095970	UGCUGACCACACGCUGGCAU	CUGGAACACUGUGGUGUUGU	CCUAUGACUCCAUGAAGCAC
VAV1	ENSG00000141968	CCACAGCGACACGGUGGAGG	GGAAGGCGACGAGAUCUAUG	CUCCACGUCACGCACCGGCA
VRK2	ENSG00000028116	CAGGUUUAUCUUGCAGAUUA	GAUUUUCCUGAUACUGUUUG	AUGCCCACAAGGGAGUAGGU
Secondary Screen
Gene Name	gene id	guide_#1	guide_#2
CYFIP1	ENSG00000273749	UCGUAGAUUUCCACUCUGUU	AAUCUACGAGAAAACCGUGG
IRF8	ENSG00000140968	GCGUAACCUCGUCUUCCAAG	AUUUUGAGGAAGUGACGGAC
ITGAM	ENSG00000169896	UAGCCUUGACCUUAUGUCAU	GCCCCUUGCGUUCUCUUGGA
ITGB2	ENSG00000160255	ACUCCAUUCGCUGCGACACC	CUGUGCGGCUGACGACAUCA
MSR1	ENSG00000038945	CUGCAAACACGAGGAGGUAA	CAUCCCUCUCAUUGGAAUAG
SYK	ENSG00000165025	CUUUUUCGGCAACAUCACCC	GCAGAAGAUUACCUGGUCCA
TREM2	ENSG00000095970	GCCAUCACAGACGAUACCCU	GCACUCUCACCAUUACGCUG
VAV1	ENSG00000141968	GUGAGAAGUUCGGCCUCAAG	CAAAAUCCUGCACAUCGAAG
VRK2	ENSG00000028116	CCUGCAAUUAGGUAUCCGAA	ACUUUUUAAAGGUACCAUUC
NTS	Non-targeting Control	GCACUACCAGAGCUAACUCA
eGFP	Non-targeting Control	UUCAAGUCCGCCAUGCCCGA
