## Supplemental Table 3 for "Functional Genomic Profiling of Schizophrenia-Associated Genes Reveals Key Microglial Regulators"

### Sheet: EXP31
Primary Screen Measurements
Gene Target	Metadata_Well	Cell_Count	mean_Eccentricity	se_Eccentricity	mean_Solidity	se_Solidity	mean_IBA_intensity	se_IBA_intensity	mean_Phago_Index	se_Phago_Index
NEG	rep1	1286	0.833997	0.00421793	0.599321	0.00440794	396.883	7.97218	134.948	6.2922
NEG	rep2	1195	0.83839	0.00455154	0.58893	0.00477778	379.015	8.11016	76.9473	4.61498
NEG	rep3	1942	0.813798	0.00354674	0.637981	0.00356097	443.843	7.29794	149.59	5.52291
AIF1	rep1	1217	0.815502	0.00455035	0.57771	0.00425083	159.087	3.5803	84.2876	5.10283
AIF1	rep2	1039	0.836862	0.00496125	0.55281	0.00457906	138.765	3.34293	67.4668	4.59834
AIF1	rep3	1844	0.820748	0.00357327	0.587058	0.00326237	129.404	2.37812	99.3698	4.00355
ARHGAP25	rep1	1221	0.846911	0.004074	0.615924	0.00438381	456.656	9.75591	91.9795	5.3407
ARHGAP25	rep2	1042	0.843618	0.00453738	0.602414	0.00495105	368.129	9.34584	72.0058	5.48454
ARHGAP25	rep3	1814	0.821121	0.00357086	0.645321	0.0035299	540.78	8.95605	96.79	4.3293
BIN2	rep1	1207	0.819695	0.0046612	0.63736	0.00431826	389.914	8.41151	100.415	5.17122
BIN2	rep2	901	0.862164	0.00490723	0.597324	0.00498725	309.386	8.6485	58.2686	4.51459
BIN2	rep3	1625	0.824362	0.00371406	0.633751	0.00361159	420.162	7.49527	121.634	5.06353
C3	rep1	911	0.852653	0.00468234	0.589382	0.00518685	332.721	8.80722	97.2898	7.55038
C3	rep2	1904	0.833088	0.003357	0.630219	0.00347594	474.184	7.82268	201.109	6.91363
C3	rep3	1345	0.822452	0.00426695	0.612559	0.00439284	376.007	7.58681	90.7591	5.12005
CD14	rep1	902	0.845521	0.00529566	0.601007	0.00533112	364.736	9.5365	70.7173	5.76833
CD14	rep2	1948	0.828292	0.00344667	0.654073	0.00336824	423.762	6.75408	150.303	5.19054
CD14	rep3	1436	0.820123	0.0042194	0.633568	0.00408246	445.186	8.84963	100.953	5.44434
CD300A	rep1	916	0.850914	0.00485667	0.576818	0.00541367	312.289	7.89695	133.631	9.01057
CD300A	rep2	1710	0.826208	0.00363345	0.633434	0.00376705	470.011	8.31585	186.109	6.70638
CD300A	rep3	1396	0.82829	0.00410771	0.615055	0.00423677	423.051	8.83248	86.5745	4.74916
CLEC7A	rep1	1584	0.827357	0.00369113	0.643699	0.00388168	463.369	8.1797	149.302	6.55065
CLEC7A	rep2	1353	0.824416	0.00426758	0.607032	0.00428351	406.957	8.20962	84.1168	5.24788
CLEC7A	rep3	1228	0.842388	0.00437765	0.606962	0.00431193	307.172	7.02625	111.024	6.49519
CTSS	rep1	1673	0.846898	0.0035012	0.561725	0.00366495	398.632	6.65104	277.46	9.23572
CTSS	rep2	1234	0.825012	0.00438834	0.613401	0.00453607	431.715	9.5272	74.3768	4.91377
CTSS	rep3	989	0.854263	0.00463639	0.574317	0.00492516	352.272	9.14894	79.3721	6.16746
CYFIP1	rep1	1263	0.812385	0.00434417	0.644545	0.00395613	493.558	9.54271	68.0317	3.59346
CYFIP1	rep2	1208	0.829648	0.00426048	0.61364	0.00419096	459.476	10.1513	49.7492	2.94906
CYFIP1	rep3	1574	0.816151	0.00368537	0.656547	0.00337622	546.583	9.257	67.2897	3.3669
DOCK2	rep1	1654	0.837801	0.00373117	0.598177	0.00394399	402.004	7.09624	118.239	4.67306
DOCK2	rep2	1511	0.837077	0.00395235	0.59775	0.00389114	371.076	7.36559	68.3322	3.73073
DOCK2	rep3	1875	0.820867	0.00342168	0.641686	0.0034918	455.402	7.66741	87.6752	3.50297
FCAR	rep1	1347	0.834543	0.00420005	0.602418	0.00426581	405.429	8.04111	115.378	5.70102
FCAR	rep2	1868	0.81123	0.00351336	0.671578	0.00345427	470.439	7.90312	137.721	5.50979
FCAR	rep3	1459	0.840343	0.00386674	0.617488	0.00409338	345.7	6.72555	100.191	5.18346
FCGR2A	rep1	1236	0.842357	0.0042729	0.587783	0.00449524	425.641	8.92869	133.612	6.57585
FCGR2A	rep2	1929	0.794583	0.00362633	0.674201	0.003324	470.586	7.81539	103.002	3.86086
FCGR2A	rep3	1530	0.817022	0.00416837	0.630888	0.00404434	452.036	8.19515	114.29	5.16727
FCGR3A	rep1	1090	0.833431	0.00477551	0.608115	0.00489001	348.837	8.08082	114.513	6.86772
FCGR3A	rep2	1635	0.800093	0.00375005	0.681975	0.00358772	507.388	9.17467	143.911	6.24962
FCGR3A	rep3	1346	0.831153	0.00403164	0.62425	0.00434947	417.964	8.75271	88.821	4.64772
FCGR3B	rep1	1684	0.809713	0.00380327	0.658781	0.00377274	517.412	9.46912	130.656	5.5
FCGR3B	rep2	1476	0.818671	0.00408441	0.642822	0.00402119	442.82	8.34796	104.902	5.11505
FCGR3B	rep3	1371	0.821333	0.00424584	0.618407	0.00431407	366.665	7.3482	101.535	5.4797
HLA-DMB	rep1	1708	0.834988	0.00368502	0.621142	0.00378219	420.132	7.4125	223.069	8.04985
HLA-DMB	rep2	1457	0.817713	0.00402922	0.637853	0.00402511	443.259	8.71953	97	4.78366
HLA-DMB	rep3	1413	0.822274	0.00418774	0.621525	0.00420993	383.696	7.87531	75.0234	4.5029
IRF8	rep1	1271	0.804063	0.00442111	0.576785	0.00423018	387.358	6.39563	277.784	10.0931
IRF8	rep2	1022	0.788024	0.00536894	0.603845	0.00476285	450.135	8.92141	196.483	9.28489
IRF8	rep3	1851	0.809037	0.00359555	0.630876	0.00345119	353.427	5.42662	257.299	8.04566
ITGAM	rep1	1266	0.795136	0.00447134	0.710664	0.00397607	493.003	9.4694	247.787	12.4373
ITGAM	rep2	1083	0.792287	0.00494777	0.704347	0.00443015	527.519	10.8197	291.506	15.7286
ITGAM	rep3	1916	0.805565	0.00340209	0.717342	0.00311097	476.156	7.70458	203.915	8.98157
ITGB2	rep1	1225	0.799308	0.00485355	0.685424	0.00430476	417.404	7.4328	998.872	28.3758
ITGB2	rep2	992	0.781822	0.00522106	0.696412	0.00470591	551.831	10.782	571.029	25.2794
ITGB2	rep3	1794	0.77101	0.00393692	0.745595	0.00334222	465.611	6.84556	984.086	23.0115
MSR1	rep1	1123	0.824086	0.00451949	0.62346	0.00463091	438.474	10.3235	43.244	3.00014
MSR1	rep2	1704	0.808662	0.00368152	0.658987	0.00362674	461.779	8.29747	63.02	3.27272
MSR1	rep3	1552	0.827742	0.00374495	0.628431	0.00387709	353.999	6.86108	47.7777	2.75927
NCKAP1L	rep1	986	0.836488	0.0048087	0.585675	0.00473321	516.523	11.8803	72.4209	4.54755
NCKAP1L	rep2	1776	0.822471	0.00348714	0.633106	0.0032358	473.202	7.45961	91.8024	3.78622
NCKAP1L	rep3	1366	0.820404	0.0042379	0.609015	0.00392463	495.729	9.10673	105.454	5.11089
OLR1	rep1	909	0.823501	0.00532176	0.604229	0.00539901	401.089	10.0376	100.545	6.73884
OLR1	rep2	1749	0.820099	0.00364665	0.648729	0.00347066	439.985	7.90356	141.146	6.18085
OLR1	rep3	1409	0.814584	0.00409966	0.63953	0.00414669	424.052	8.84637	78.5813	4.82834
PLD4	rep1	1721	0.821696	0.00371986	0.635832	0.00370092	462.117	7.82786	144.379	6.47269
PLD4	rep2	1136	0.832467	0.00467308	0.61623	0.00473541	412.906	9.58381	91.8961	6.18919
PLD4	rep3	1262	0.837384	0.00418995	0.606535	0.00432218	392.393	8.40304	105.296	5.97787
PTPRC	rep1	1815	0.831725	0.00351878	0.640077	0.00355328	471.668	8.1025	260.083	8.63226
PTPRC	rep2	1598	0.816095	0.00394682	0.648192	0.00379366	466.761	8.37176	107.778	5.14328
PTPRC	rep3	1340	0.825472	0.00429838	0.626504	0.00429077	450.608	9.26368	87.8157	4.78868
SLC11A1	rep1	1492	0.823834	0.00391188	0.641157	0.00396966	439.653	8.77343	91.2969	3.85479
SLC11A1	rep2	1376	0.80866	0.00427232	0.646832	0.0041071	462.007	9.35036	87.4956	4.64989
SLC11A1	rep3	2006	0.822709	0.00343588	0.638055	0.00337297	411.054	7.03663	111.093	3.92107
SYK	rep1	1514	0.858134	0.00369077	0.531037	0.0035919	359.569	6.56367	261.474	9.71635
SYK	rep2	1331	0.851229	0.0039998	0.545216	0.00404573	431.516	7.98891	153.476	7.55922
SYK	rep3	2224	0.866519	0.00291262	0.571925	0.00306212	379.28	5.37355	283.606	8.48035
TLR2	rep1	1158	0.809147	0.00478666	0.637964	0.00462378	434.902	9.64021	60.7332	3.89001
TLR2	rep2	1706	0.816826	0.00362103	0.657192	0.00352814	428.612	7.76194	80.6372	3.38151
TLR2	rep3	1414	0.814953	0.00422023	0.641455	0.00401194	367.636	7.51182	66.3536	3.53292
TLR6	rep1	1089	0.826339	0.00492632	0.613575	0.00480996	464.999	10.4032	115.779	6.8816
TLR6	rep2	1791	0.817819	0.00355514	0.646708	0.00350509	438.931	7.62469	196.44	7.64979
TLR6	rep3	1497	0.809592	0.00410407	0.650397	0.00400155	438.856	8.60816	60.841	3.62206
TREM2	rep1	1351	0.832954	0.0043138	0.532676	0.00412646	375.669	7.32915	128.211	6.10549
TREM2	rep2	2338	0.839142	0.00301715	0.565961	0.0028819	438.584	5.54529	295.85	8.04107
TREM2	rep3	1844	0.824076	0.0035339	0.566399	0.00330158	468.05	6.90555	188.281	6.83353
VAV1	rep1	1969	0.85558	0.00330522	0.584401	0.00340922	406.035	6.28483	413.665	11.6412
VAV1	rep2	1566	0.854226	0.00362691	0.541035	0.00380568	404.664	6.53165	203.888	8.34932
VAV1	rep3	1211	0.856906	0.00414833	0.562055	0.00457807	371.513	7.4593	204.543	9.31573
VRK2	rep1	1771	0.81725	0.00351355	0.666604	0.00337245	506.503	8.55345	435.461	14.2371
VRK2	rep2	1477	0.80626	0.00399848	0.653413	0.00394315	434.167	8.25486	100.984	5.45571
VRK2	rep3	1234	0.814652	0.00460464	0.622197	0.00449109	437.509	9.69332	83.3071	5.77317
