## Supplemental Table 4 for "Functional Genomic Profiling of Schizophrenia-Associated Genes Reveals Key Microglial Regulators"

### Sheet: Secondary Screen
Secondary Screen Measurements
Gene Target	Metadata_Well	Cell_Count	mean_Eccentricity	se_Eccentricity	mean_Solidity	se_Solidity	mean_IBA_intensity	se_IBA_intensity	mean_CD68_intensity	se_CD68_intensity	mean_Phago_Index	se_Phago_Index
NEG	rep1	805	0.785297	0.00573077	0.684558	0.00505773	729.78	20.2517	17.1385	1.08843	375.446	23.777
NEG	rep2	1079	0.7725	0.00492817	0.685458	0.00453559	700.472	16.6241	17.3194	0.743349	203.923	14.2121
NEG	rep3	1193	0.787335	0.00464291	0.664447	0.00424624	583.507	12.6451	15.017	0.877225	103.142	8.99765
NEG	rep4	1022	0.791791	0.00508276	0.669167	0.00481558	637.032	15.7634	20.7348	1.24183	245.061	16.0526
NEG	rep5	1134	0.784844	0.00488088	0.65366	0.00462909	706.483	16.0331	20.4228	0.801491	165.056	11.5875
NEG	rep6	985	0.791936	0.00514003	0.632903	0.00511826	595.837	14.819	21.7249	0.845922	151.034	12.9984
NEG	rep7	1113	0.793943	0.00485387	0.653133	0.00477135	656.601	15.9028	18.7791	0.75356	143.55	9.93023
NEG	rep8	1238	0.793238	0.00474134	0.653587	0.00427722	631.624	14.21	15.0249	0.849338	114.09	8.68096
NEG	rep9	1049	0.791685	0.00512868	0.628576	0.00497809	588.331	15.1902	15.6586	0.731965	101.367	8.47432
CYFIP1	rep1	746	0.804016	0.00593456	0.642107	0.00544742	720.543	21.2797	19.9536	1.12891	112.867	11.0269
CYFIP1	rep2	1059	0.793363	0.00478926	0.654073	0.00429484	640.328	16.3837	12.4813	0.66856	77.8017	7.65298
CYFIP1	rep3	1199	0.782795	0.00466913	0.655984	0.00399358	717.632	15.4941	13.0369	0.750186	77.4762	6.4217
IRF8	rep1	882	0.736895	0.00600571	0.689796	0.00512419	776.529	19.0648	27.085	1.10925	336.289	20.9723
IRF8	rep2	907	0.742917	0.00535188	0.688367	0.00507056	669.571	15.9189	25.1621	1.35637	187.813	15.0428
IRF8	rep3	1251	0.732405	0.00486412	0.695685	0.00419175	625.634	12.3611	19.857	0.757469	174.965	11.3401
ITGAM	rep1	711	0.741028	0.00655362	0.75302	0.00515246	717.372	17.3312	39.9931	1.34988	776.201	36.8222
ITGAM	rep2	1057	0.742453	0.00544045	0.748662	0.004371	716.996	15.6745	31.2539	1.05808	587.763	26.4871
ITGAM	rep3	1088	0.731433	0.00532191	0.736496	0.00440772	621.868	13	29.479	0.845967	479.396	23.0921
ITGB2	rep1	660	0.78452	0.00702046	0.684372	0.00573667	625.15	18.6032	51.6274	1.48846	208.988	20.287
ITGB2	rep2	717	0.750801	0.00671035	0.722305	0.00569972	585.75	13.765	29.921	1.14557	651.351	34.4714
ITGB2	rep3	910	0.73474	0.00568264	0.735778	0.00480668	583.463	12.7099	29.431	0.845087	712.246	28.6871
MSR1	rep1	958	0.785512	0.00530749	0.679977	0.00478317	800.188	21.2944	22.1561	0.975023	72.2693	7.073
MSR1	rep2	946	0.791116	0.00507291	0.651672	0.00503923	602.163	16.3714	13.9985	0.669943	54.9355	5.91655
MSR1	rep3	1062	0.772479	0.0049911	0.662801	0.00446067	628.191	15.7239	19.0023	1.55619	51.0612	5.50507
SYK	rep1	1080	0.796525	0.00498433	0.597127	0.00409878	773.822	15.2636	17.86	0.634572	306.075	16.3019
SYK	rep2	1041	0.80502	0.00483147	0.596183	0.00406576	650.173	14.227	16.5387	0.705742	179.163	12.8398
SYK	rep3	1183	0.794501	0.00473676	0.593427	0.00410728	715.953	14.5196	13.3676	0.570872	124.262	9.11403
TREM2	rep1	1227	0.796603	0.004656	0.613488	0.00387603	733.649	14.3933	19.2114	0.627498	98.0497	8.17903
TREM2	rep2	1134	0.789064	0.00477069	0.598406	0.00410193	767.334	15.6489	13.6623	0.569991	192.796	12.4396
TREM2	rep3	751	0.782746	0.00617123	0.570342	0.00523184	563.33	15.8994	14.1275	1.13659	57.3156	7.27505
VAV1	rep1	629	0.815194	0.00642849	0.607082	0.00637608	633.495	20.0124	33.6857	1.53707	166.55	16.9509
VAV1	rep2	1235	0.807971	0.00457234	0.620066	0.00430935	665.003	13.547	18.2522	0.682564	209.293	12.9439
VAV1	rep3	1256	0.812926	0.00452458	0.631538	0.00416858	562.272	12.591	15.9399	0.657667	169.011	11.4143
VRK2	rep1	1013	0.798447	0.00517817	0.657218	0.00486991	725.997	18.2097	23.0938	0.944527	189.654	13.7891
VRK2	rep2	1044	0.783003	0.00538756	0.666187	0.00464848	693.376	16.4883	18.0836	0.973783	170.188	12.8025
VRK2	rep3	1004	0.773848	0.00519358	0.65026	0.00485406	644.527	15.8393	20.4552	0.936232	121.934	10.5645
