## Supplemental Table 5 for "Functional Genomic Profiling of Schizophrenia-Associated Genes Reveals Key Microglial Regulators"

### Sheet: Sheet1
Well	KO Target	Barcode
A01	FCGR2A	AATGCGGCTTGACC
A02	CD300A	ATGGTAATCCAAGG
A03	TLR2	ACTGTGCAGCTGAG
A04	CD14	AACCGCCGAGAAGG
A05	TLR2	CACATGTATGCACA
A06	FCGR3A	CAAGCCAAGGCGAA
A07	C3	ACCGCTCCTACAAG
A08	VRK2	CCACTTAACTCTGC
A09	CD14	AACCTAGAACCGCG
A10	TREM2	CATCTCATAGTGAG
A11	ITGB2	CCAACCTGGAGAAG
A12	PLD4	CTCCGAACCAGTAC
B01	ITGAM	ACACTAGTGCATGA
B02	DOCK2	CACTACTACAGTGC
B03	CD300A	AAGAAGCCATAAGG
B04	PLD4	CACAGCACTCGACA
B05	SYK	CTCCAATGCCATAA
B06	NCKAP1L	CCTAAGAACCACAC
B07	CYFIP1	CAACCTGGTGGCAA
B08	RBFOX3	ACTGGAATTGGAGC
B09	ITGAM	CAACGTGCCATGCG
B10	SYK	CCTACCAGTATGGC
B11	FCGR3A	TAGAAGCTTATTGG
B12	HLA-DMB	CTAGCTCTCGTCAG
C01	ITGB2	TCCGTAACCGTTCA
C02	IRF8	ATACGATCGCTACG
C03	SLC11A1	AACCGGTTGTTAGC
C04	MSR1	AAGCGCTCTCCAGG
C05	ARHGAP25	TAGGTGAGGCTTGG
C06	PLD4	TCAGCGCCGTATGG
C07	SYK	CTCCATAACTGCCA
C08	OLR1	CACATAGTCGACGA
C09	IRF8	ATAGTCACTAGCAC
C10	NCKAP1L	CAACGGAAGTGAAG
C11	TLR6	AACCTAGAGAACAA
C12	ARHGAP25	TAATGCACTGCGCC
D01	C3	TTGTCGCCGAGACC
D02	SLC11A1	ACGAGACGTAGCGC
D03	DOCK2	CACGACACATAGAC
D04	TREM2	ATCTGCTGTCGCAC
D05	FCAR	ACGCAGTATATGAC
D06	CTSS	CAGATCTAGACTGA
D07	VRK2	CTATGTAGACAGAG
D08	NTC1	CTGCTGCTAGGAAC
D09	CLEC7A	TAGACACGTACTCA
D10	DOCK2	ACAACGAAGGTTCC
D11	VAV1	ACAAGTTCGGAACC
D12	RBFOX3	CAGGTTAACCGTAC
E01	PTPRC	TCATACCGAATTGA
E02	CLEC7A	CCTCTAATGGCCGC
E03	NCKAP1L	TCAGTCGAGATAGA
E04	CYFIP1	CACAGTCGTAGTCG
E05	AIF1	TAGTCTATGTGAGC
E06	BIN2	ACCGAAGCAACTAA
E07	FCGR3A	TACAGCTCACTGAG
E08	HLA-DMB	TAGAGCTGAGATCA
E09	AIF1	CACACTAGCACTGA
E10	VRK2	CATCGATATCTAGA
E11	FCGR3B	ATTGGTTCAAGTCA
E12	CTSS	TTCCGTAGGTCTGA
F01	VAV1	ACGACACATGCTAC
F02	MSR1	TCGCAGCCTAGAAG
F03	BIN2	TACGAGTACAGACA
F04	ITGAM	CTACACTACGAGAC
F05	FCGR3B	CTATGCATGACGCG
F06	HLA-DMB	AAGTGGTTGACTAA
F07	CTSS	ATGCATGCGTCAGA
F08	PTPRC	CCATAACCGGATCC
F09	PTPRC	ATGTTCCTGGTTGA
F10	CD300A	ATAGACGTCGTGCG
F11	TLR2	ACCTGGAGAGATAG
F12	C3	TAGCGTTAGTGGAA
G01	FCGR3B	TATTCGTTATCGGC
G02	ARHGAP25	CACACGTCTCGTAG
G03	VAV1	TTGAATATCTGTCC
G04	FCAR	TACATGCGTCTGCA
G05	ITGB2	TAATATCAAGGTCC
G06	TREM2	CTGAGTGCTGGCCA
G07	CLEC7A	ATTCTTCCTTCCAG
G08	CD14	CACAGCGATGTAGC
G09	BIN2	TCTAGTCACGTCAC
G10	SLC11A1	CCGAGTGCGTTAAC
G11	CYFIP1	TCGATGATTCTTCC
G12	FCGR2A	CTGTACTATCACAG
H01	AIF1	CCGTAGTTGGACCG
H02	OLR1	ATCTGACGAGTCGA
H03	IRF8	CATATGACGAGTCA
H04	NTC1	CTTATACACCTCAA
H05	FCGR2A	AACAAGTTCGCGCG
H06	RBFOX3	TACCGTCTGGAACC
H07	TLR6	ATGGTTATGTGGCA
H08	TLR6	TCTCGCGGTCAAGC
H09	NTC1	AAGCATATTCATGG
H10	OLR1	ACACGAGCGACGCA
H11	MSR1	TTCGGCGTTGGACC
H12	FCAR	CAGCGTATCTATCA
